# PathoBERT: A Hybrid Attention-Based Genomic Language Model for Read-Level Bacterial Pathogenicity Prediction

**DOI:** 10.64898/2026.09.27.754806

**Authors:** Salem A. El-aarag, Mario Flores, Mohamed E Hasan, Alaa E. Hemeida, Mahmoud ElHefnawi

## Abstract

**Motivation:** Although recent deep learning models have achieved promising results on read-level classification tasks, their robustness to realistic sequencing conditions, sensitivity to read length, and ability to support reliable genome-level inference remain incompletely characterized. Here, we present PathoBERT, a hybrid deep learning framework that integrates a LoRA-adapted DNABERT encoder with convolutional feature extraction, a modified Convolutional Block Attention Module (MCBAM), and Multi-Scale Convolutional Attention (MSCA) for bacterial pathogenicity prediction.

**Results:** The model demonstrated near-complete strand invariance and maintained robust performance under simulated sequencing errors, highlighting its suitability for real-world next-generation sequencing applications. The model operates on individual sequencing reads and supports genome-level inference through a read-aggregation strategy based on the Pathogenic Fraction (PathFrac), which combines read-level predictions using a majority-vote framework. At the read level, PathoBERT outperformed DeePaC at short and moderate fragment lengths (100–150 bp), achieving peak performance at 150 bp. At the genome level, PathoBERT achieved perfect separation between pathogenic and non-pathogenic genomes using PathFrac-based aggregation, resulting in perfect classification performance on the evaluated benchmark compared with competing approaches, namely DeePaC and PathogenFinder 2. Representation-level analyses further demonstrated that a progressive refinement of pathogen-associated features throughout the architecture, culminating in highly separable and biologically meaningful latent representations within the final attention-pooled embedding space. These findings demonstrate that integrating contextual genomic language models with attention-guided multi-scale feature extraction provides a robust framework for pathogenicity prediction from short-read sequencing data.

**Availability:** The supplementary data, datasets, and archived source code generated and analyzed during this study are available from the Zenodo repository (DOI: 10.5281/zenodo.11179933). The source code is available via GitHub at https://github.com/MahmoudElHefnawi/PathoBERT and https://github.com/salimalaarag/PathoBERT.
