## supplementary data 2 for "PathoBERT: A Hybrid Attention-Based Genomic Language Model for Read-Level Bacterial Pathogenicity Prediction": Supplementary data 2.xlsx

### Sheet: PathoBERT_Robustness
Table S1: Threshold-Optimized Classification Metrics Estimated via Stratified Bootstrap (95% Confidence Intervals) by Condition
Condition	Threshold	Metric	Mean	95% CI Lower	95% CI Upper	Difference between CI Upper and CI lower	Difference between AUROC and AUPR	Difference in mean relative to ORIGINAL SEQUENCES
ORIGINAL SEQUENCES	0.5226	AUROC	0.9417	0.9411	0.9423	0.0012	0.0008
ORIGINAL SEQUENCES	0.5226	AUPR	0.9409	0.9402	0.9416	0.0014
ORIGINAL SEQUENCES	0.5226	MCC	0.7274	0.7254	0.7294	0.004
ORIGINAL SEQUENCES	0.5226	F1	0.8617	0.8606	0.8627	0.0021
ORIGINAL SEQUENCES	0.5226	Precision	0.8573	0.8561	0.8586	0.0025
ORIGINAL SEQUENCES	0.5226	Recall	0.866	0.8646	0.8674	0.0028
ORIGINAL SEQUENCES	0.5226	Specificity	0.8615	0.8601	0.8629	0.0028
ORIGINAL SEQUENCES	0.5226	Accuracy	0.8637	0.8627	0.8647	0.002
ORIGINAL SEQUENCES	0.5226	FPR	0.1385	0.1371	0.1399	0.0028
ORIGINAL SEQUENCES	0.5226	FNR	0.134	0.1326	0.1354	0.0028
SIMULATED SEQUENCES	0.5477	AUROC	0.939	0.9383	0.9396	0.0013	-0.0013	-0.0027
SIMULATED SEQUENCES	0.5477	AUPR	0.9403	0.9396	0.9409	0.0013		-0.0006
SIMULATED SEQUENCES	0.5477	MCC	0.7214	0.7195	0.7234	0.0039		-0.006
SIMULATED SEQUENCES	0.5477	F1	0.8596	0.8586	0.8606	0.002		-0.0021
SIMULATED SEQUENCES	0.5477	Precision	0.8664	0.8652	0.8677	0.0025		0.0091
SIMULATED SEQUENCES	0.5477	Recall	0.8528	0.8515	0.8542	0.0027		-0.0132
SIMULATED SEQUENCES	0.5477	Specificity	0.8685	0.8672	0.8699	0.0027		0.007
SIMULATED SEQUENCES	0.5477	Accuracy	0.8607	0.8597	0.8616	0.0019		-0.003
SIMULATED SEQUENCES	0.5477	FPR	0.1315	0.1301	0.1328	0.0027		-0.007
SIMULATED SEQUENCES	0.5477	FNR	0.1472	0.1458	0.1485	0.0027		0.0132
REVERSE COMPLEMENT	0.5377	AUROC	0.942	0.9414	0.9426	0.0012	0.0012	0.0003
REVERSE COMPLEMENT	0.5377	AUPR	0.9408	0.9401	0.9415	0.0014		-0.0001
REVERSE COMPLEMENT	0.5377	MCC	0.7309	0.7289	0.7328	0.0039		0.0035
REVERSE COMPLEMENT	0.5377	F1	0.8624	0.8614	0.8634	0.002		0.0007
REVERSE COMPLEMENT	0.5377	Precision	0.8646	0.8633	0.8658	0.0025		0.0073
REVERSE COMPLEMENT	0.5377	Recall	0.8603	0.8588	0.8617	0.0029		-0.0057
REVERSE COMPLEMENT	0.5377	Specificity	0.8705	0.8692	0.8719	0.0027		0.009
REVERSE COMPLEMENT	0.5377	Accuracy	0.8655	0.8645	0.8665	0.002		0.0018
REVERSE COMPLEMENT	0.5377	FPR	0.1295	0.1281	0.1308	0.0027		-0.009
REVERSE COMPLEMENT	0.5377	FNR	0.1397	0.1383	0.1412	0.0029		0.0057
					Max difference between CI Upper and CI lower	0.004	Max Difference in mean relative to ORIGINAL SEQUENCES	0.0132
Table S2. Original Sequences vs Reverse Complement Sequences
Metric	Original 95% CI	Reverse Complement 95% CI	CI Overlap?
AUROC	[0.9411, 0.9423]	[0.9414, 0.9426]	Yes
AUPR	[0.9402, 0.9416]	[0.9401, 0.9415]	Yes
MCC	[0.7254, 0.7294]	[0.7289, 0.7328]	Yes
F1	[0.8606, 0.8627]	[0.8614, 0.8634]	Yes
Precision	[0.8561, 0.8586]	[0.8633, 0.8658]	No
Recall	[0.8646, 0.8674]	[0.8588, 0.8617]	No
Specificity	[0.8601, 0.8629]	[0.8692, 0.8719]	No
Accuracy	[0.8627, 0.8647]	[0.8645, 0.8665]	Yes*
FPR	[0.1371, 0.1399]	[0.1281, 0.1308]	No
FNR	[0.1326, 0.1354]	[0.1383, 0.1412]	No
Table S3. Original Sequences vs Simulated Sequences
Metric	Original 95% CI	Simulated 95% CI	CI Overlap?
AUROC	[0.9411, 0.9423]	[0.9383, 0.9396]	No
AUPR	[0.9402, 0.9416]	[0.9396, 0.9409]	Yes
MCC	[0.7254, 0.7294]	[0.7195, 0.7234]	No
F1	[0.8606, 0.8627]	[0.8586, 0.8606]	Yes*
Precision	[0.8561, 0.8586]	[0.8652, 0.8677]	No
Recall	[0.8646, 0.8674]	[0.8515, 0.8542]	No
Specificity	[0.8601, 0.8629]	[0.8672, 0.8699]	No
Accuracy	[0.8627, 0.8647]	[0.8597, 0.8616]	No
FPR	[0.1371, 0.1399]	[0.1301, 0.1328]	No
FNR	[0.1326, 0.1354]	[0.1458, 0.1485]	No
Table S4: AUROC difference (Original vs. Reverse Complement) with Z-test and p-values (Delong test)
Original_AUROC	RevComp_AUROC	Delta_AUROC	variance_model1	variance_model2	Z_score	P_value
0.941709	0.942008	0.000298833	1.00924e-07	1.00925e-07	1.39286	0.163662
Table S5. Point Estimates and 95% Confidence Intervals for Metric Differences (Reverse Complement − Original Sequences)
Metric	Delta	95% CI_Low	95% CI_High
AUROC	0.000298833	-0.00011817	0.000711803
AUPR	-8.01255e-05	-0.000555552	0.000370869
MCC	0.00342728	0.00171178	0.00513747
F1	0.000757639	-0.000128963	0.00163253
Precision	0.00724584	0.0061542	0.00832541
Recall	-0.0057636	-0.00703992	-0.00451415
Specificity	0.00900281	0.00779354	0.0102035
Accuracy	0.00176663	0.000906358	0.00262032
FPR	-0.00900281	-0.0102035	-0.00779354
FNR	0.0057636	0.00451415	0.00703992
TPR	-0.0057636	-0.00703992	-0.00451415
Table S6. Point Estimates and 95% Confidence Intervals for Metric Differences (Simulated Sequences − Original Sequences)
Metric	Delta	CI_Low	CI_High
AUROC	-0.00274814	-0.00364179	-0.00187956
AUPR	-0.000673553	-0.0015941	0.000266102
MCC	-0.00601542	-0.00889382	-0.00330399
F1	-0.00207643	-0.00354036	-0.000714626
Precision	0.00911072	0.00739212	0.0108343
Recall	-0.0131996	-0.0151874	-0.011203
Specificity	0.00698867	0.0050675	0.00886412
Accuracy	-0.00306172	-0.00449459	-0.00171092
FPR	-0.00698867	-0.00886412	-0.0050675
FNR	0.0131996	0.011203	0.0151874
TPR	-0.0131996	-0.0151874	-0.011203
Table S7. Cohen's h effect sizes for performance differences (Reverse Complement − Original Sequences) across all classification metrics
Metric	Cohens_h
Accuracy	0.00516335
Precision	0.0209433
Recall	0.0167699
Specificity	0.0264322
FPR	0.0264322
FNR	0.0167699
TPR	0.0167699
F1	0.00219688
Table S8. Cohen's h effect sizes for performance differences (Reverse Complement − Simulated Sequences) across all classification metrics
Metric	Cohens_h
Accuracy	0.00888229
Precision	0.0264092
Recall	0.0379841
Specificity	0.0204529
FPR	0.0204529
FNR	0.0379841
TPR	0.0379841
F1	0.0059952
Table S9. Wasserstein-based distribution shift metrics comparing simulated and reverse complement sequences to original sequences
Comparison	Wasserstein	Normalized_Wasserstein
Simulated_vs_Original	0.00796548	0.0209214
RevComp_vs_Original	0.000363193	0.000950786

### Sheet: Forest_plot_PathoBERT
		Supplementary Figure S1a. Bootstrap 95% CIs for metric differences (Reverse Complement − Original) for PathBERT.
		Supplementary Figure S1b. Bootstrap 95% CIs for metric differences (Simulated Reads − Original) for PathBERT.

### Sheet: DeePaC_Robustness
Table S11: Threshold-Optimized Classification Metrics Estimated via Stratified Bootstrap (95% Confidence Intervals) by Condition
Condition	Threshold	Metric	Mean	CI Lower	CI Upper	Difference between CI Upper and CI lower	Difference between AUROC and AUPR	Difference in mean relative to ORIGINAL SEQUENCES
ORIGINAL SEQUENCES	0.6131	AUROC	0.898	0.8971	0.8988	0.0017	-0.0006
ORIGINAL SEQUENCES	0.6131	AUPR	0.8986	0.8977	0.8995	0.0018
ORIGINAL SEQUENCES	0.6131	MCC	0.6109	0.6086	0.6132	0.0046
ORIGINAL SEQUENCES	0.6131	F1	0.7995	0.7983	0.8008	0.0025
ORIGINAL SEQUENCES	0.6131	Precision	0.808	0.8066	0.8094	0.0028
ORIGINAL SEQUENCES	0.6131	Recall	0.7913	0.7896	0.793	0.0034
ORIGINAL SEQUENCES	0.6131	Specificity	0.8193	0.8177	0.8208	0.0031
ORIGINAL SEQUENCES	0.6131	Accuracy	0.8056	0.8044	0.8067	0.0023
ORIGINAL SEQUENCES	0.6131	FPR	0.1807	0.1792	0.1823	0.0031
ORIGINAL SEQUENCES	0.6131	FNR	0.2087	0.207	0.2104	0.0034
SIMULATED SEQUENCES	0.5879	AUROC	0.8939	0.893	0.8947	0.0017	-0.0037	-0.0041
SIMULATED SEQUENCES	0.5879	AUPR	0.8976	0.8968	0.8985	0.0017		-0.001
SIMULATED SEQUENCES	0.5879	MCC	0.6013	0.5991	0.6036	0.0045		-0.0096
SIMULATED SEQUENCES	0.5879	F1	0.8023	0.8012	0.8034	0.0022		0.0028
SIMULATED SEQUENCES	0.5879	Precision	0.7956	0.7943	0.7969	0.0026		-0.0124
SIMULATED SEQUENCES	0.5879	Recall	0.8092	0.8076	0.8107	0.0031		0.0179
SIMULATED SEQUENCES	0.5879	Specificity	0.7921	0.7904	0.7937	0.0033		-0.0272
SIMULATED SEQUENCES	0.5879	Accuracy	0.8006	0.7995	0.8017	0.0022		-0.005
SIMULATED SEQUENCES	0.5879	FPR	0.2079	0.2063	0.2096	0.0033		0.0272
SIMULATED SEQUENCES	0.5879	FNR	0.1908	0.1893	0.1924	0.0031		-0.0179
REVERSE COMPLEMENT	0.598	AUROC	0.8979	0.897	0.8988	0.0018	-0.0003	-0.0001
REVERSE COMPLEMENT	0.598	AUPR	0.8982	0.8973	0.8991	0.0018		-0.0004
REVERSE COMPLEMENT	0.598	MCC	0.6117	0.6094	0.614	0.0046		0.0008
REVERSE COMPLEMENT	0.598	F1	0.8028	0.8016	0.8039	0.0023		0.0033
REVERSE COMPLEMENT	0.598	Precision	0.7996	0.7982	0.8009	0.0027		-0.0084
REVERSE COMPLEMENT	0.598	Recall	0.806	0.8043	0.8076	0.0033		0.0147
REVERSE COMPLEMENT	0.598	Specificity	0.8059	0.8042	0.8075	0.0033		-0.0134
REVERSE COMPLEMENT	0.598	Accuracy	0.8059	0.8048	0.8071	0.0023		0.0003
REVERSE COMPLEMENT	0.598	FPR	0.1941	0.1925	0.1958	0.0033		0.0134
REVERSE COMPLEMENT	0.598	FNR	0.194	0.1924	0.1957	0.0033		-0.0147
					Max difference between CI Upper and CI lower	0.0046	Max Difference in mean relative to ORIGINAL SEQUENCES	0.0272
Table S12. Original Sequences vs Reverse Complement Sequences
Metric	Original 95% CI	Reverse Complement 95% CI	CI Overlap?
AUROC	[0.8971, 0.8988]	[0.8970, 0.8988]	Yes
AUPR	[0.8977, 0.8995]	[0.8973, 0.8991]	Yes
MCC	[0.6086, 0.6132]	[0.6094, 0.6140]	Yes
F1	[0.7983, 0.8008]	[0.8016, 0.8039]	Yes
Precision	[0.8066, 0.8094]	[0.7982, 0.8009]	No
Recall	[0.7896, 0.7930]	[0.8043, 0.8076]	No
Specificity	[0.8177, 0.8208]	[0.8042, 0.8075]	No
Accuracy	[0.8044, 0.8067]	[0.8048, 0.8071]	Yes
FPR	[0.1792, 0.1823]	[0.1925, 0.1958]	No
FNR	[0.2070, 0.2104]	[0.1924, 0.1957]	No
Note: Original threshold = 0.6131; Reverse Complement threshold = 0.5980
Table S13. Original Sequences vs Simulated Sequences
Metric	Original 95% CI	Simulated 95% CI	CI Overlap?
AUROC	[0.8971, 0.8988]	[0.8930, 0.8947]	No
AUPR	[0.8977, 0.8995]	[0.8968, 0.8985]	Yes
MCC	[0.6086, 0.6132]	[0.5991, 0.6036]	No
F1	[0.7983, 0.8008]	[0.8012, 0.8034]	No
Precision	[0.8066, 0.8094]	[0.7943, 0.7969]	No
Recall	[0.7896, 0.7930]	[0.8076, 0.8107]	No
Specificity	[0.8177, 0.8208]	[0.7904, 0.7937]	No
Accuracy	[0.8044, 0.8067]	[0.7995, 0.8017]	No
FPR	[0.1792, 0.1823]	[0.2063, 0.2096]	No
FNR	[0.2070, 0.2104]	[0.1893, 0.1924]	No
Note: Original threshold = 0.6131; Simulated threshold = 0.5879
Table S14: AUROC difference (Original vs. Reverse Complement) with Z-test and p-values (Delong test)
Original_AUROC	RevComp_AUROC	Delta_AUROC	variance_model1	variance_model2	Z_score	P_value
0.897948	0.8979	-4.78629e-05	1.91386e-07	1.91658e-07	0.259778	0.795035
Table S15. Point Estimates and 95% Confidence Intervals for Metric Differences (Reverse Complement − Original Sequences)
Metric	Delta	CI_Low	CI_High
AUROC	-4.78629e-05	-0.000404948	0.000312398
AUPR	-0.000319246	-0.000707875	6.26656e-05
MCC	0.00362341	0.0020456	0.00514696
F1	0.000431241	-0.000324475	0.00116461
Precision	0.00832451	0.00750099	0.00915328
Recall	-0.00948508	-0.0105376	-0.00844163
Specificity	0.014537	0.0134094	0.0156689
Accuracy	0.00276515	0.00198597	0.00352678
FPR	-0.014537	-0.0156689	-0.0134094
FNR	0.00948508	0.00844163	0.0105376
TPR	-0.00948508	-0.0105376	-0.00844163
Table S16. Point Estimates and 95% Confidence Intervals for Metric Differences (Simulated Sequences − Original Sequences)
Metric	Delta	CI_Low	CI_High
AUROC	-0.00405318	-0.00526655	-0.0028117
AUPR	-0.000895816	-0.00213514	0.000355519
MCC	-0.00445992	-0.00760726	-0.0012487
F1	-0.000836008	-0.00231384	0.000709485
Precision	0.0152827	0.0134724	0.0170998
Recall	-0.0206309	-0.022636	-0.0185719
Specificity	0.0176162	0.0151563	0.0201322
Accuracy	-0.000281738	-0.0018875	0.00134326
FPR	-0.0176162	-0.0201322	-0.0151563
FNR	0.0206309	0.0185719	0.022636
TPR	-0.0206309	-0.022636	-0.0185719
Table S17. Cohen's h effect sizes for performance differences (Reverse Complement − Original Sequences) across all classification metrics
Metric	Cohens_h
Accuracy	0.00691757
Precision	0.0196174
Recall	0.0270721
Specificity	0.0334091
FPR	0.0334091
FNR	0.0270721
TPR	0.0270721
F1	0.00109466
Table S18. Cohen's h effect sizes for performance differences (Reverse Complement − Simulated Sequences) across all classification metrics
Metric	Cohens_h
Accuracy	0.00888229
Precision	0.0264092
Recall	0.0379841
Specificity	0.0204529
FPR	0.0204529
FNR	0.0379841
TPR	0.0379841
F1	0.0059952
Table S19. Wasserstein-based distribution shift metrics comparing simulated and reverse complement sequences to original sequences
Comparison	Wasserstein	Normalized_Wasserstein
Simulated_vs_Original	0.00569779	0.0177816
RevComp_vs_Original	0.000600992	0.00186427

### Sheet: Forest_plot_DeePaC
		Supplementary Figure S2a. Bootstrap 95% CIs for metric differences (Reverse Complement − Original) for DeePaC.
		Supplementary Figure S2b. Bootstrap 95% CIs for metric differences (Simulated Reads − Original) for DeePaC.
